# Chromosomal rearrangements with stable repertoires of genes and transposable elements in an invasive forest-pathogenic fungus

**DOI:** 10.1101/2021.03.09.434572

**Authors:** Arthur Demené, Benoît Laurent, Sandrine Cros-Arteil, Christophe Boury, Cyril Dutech

## Abstract

Chromosomal rearrangements have been largely described among eukaryotes, and may have important consequences on evolution of species. High genome plasticity has been often reported in Fungi, which may explain their apparent ability to quickly adapt to new environments. *Cryphonectria parasitica*, causing the Chestnut blight disease, is an invasive fungal pathogen species associated with several recent host shifts during its successive introductions from Asia to North America and Europe. Previous cytological karyotyping and genomic studies suggested several chromosomal rearrangements which remains to be described in detail for this species. A serious limitation for valid genome comparisons is the access to robust genome assemblies that usually contain genomic regions of low complexity. We present a new de novo whole-genome assembly obtained from a new method of DNA extraction and long-reads sequencing Nanopore technology obtained from a Japanese isolate sampled in the native area of the species. The comparison with a recently published reference genome revealed stable gene and transposable elements (TEs) repertoires. We also showed that the *C. parasitica* genome is lowly compartmentalized, with a poor association between TEs and genes, such as those potentially involved in host interactions (i.e., genes coding for small secreted proteins or for secondary metabolites). This genome comparison, however, detected several large chromosomal rearrangements that may have important consequences in gene regulations and sexual mating in this invasive species. This study opens the way for more comparisons of high-quality assembled genomes, and questions the role of structural variations in the invasive success of this fungal pathogen species.
