## Supplementary material for "Chromosomal rearrangements with stable repertoires of genes and transposable elements in an invasive forest-pathogenic fungus": Supplemantary Tables: TableS3_Demene2021_Resub.csv

Table S3: Gene prediction and annotation of the mitochondrial contig of the Cryphonectria parasitica isolate ESM015 using MITOS2 (Donnath et al. 2019)
Contig	MITOS	type	start	end	E-val	strand	Annotation
ESM_Mitochondria	mitfi	tRNA	287	369	3,90000015179E-15	-	Name=trnY(gta)
ESM_Mitochondria	mitos	gene	951	1265	19566,4	-	Name=giy_4-c
ESM_Mitochondria	mitos	gene	1352	1714	377738,8	-	Name=giy_4-b
ESM_Mitochondria	mitos	gene	2641	3633	2944841	-	Name=lagli_3-b
ESM_Mitochondria	mitfi	rRNA	3901	4255	4,60000019006E-18	-	Name=rrnS_1
ESM_Mitochondria	mitos	gene	4509	4865	738885,6	-	Name=lagli_12-b
ESM_Mitochondria	mitos	gene	4913	5167	402231,5	-	Name=lagli_8-b
ESM_Mitochondria	mitos	gene	5167	5451	413653,1	-	Name=lagli_20-b
ESM_Mitochondria	mitos	gene	7267	8115	992318,9	-	Name=lagli_14
ESM_Mitochondria	mitfi	rRNA	8810	8872	3,9999999899E-06	-	Name=rrnS_2
ESM_Mitochondria	mitos	gene	9001	9858	360642	-	Name=lagli_5-a
ESM_Mitochondria	mitos	gene	9818	9880	328,1	-	Name=lagli_23-b
ESM_Mitochondria	mitfi	rRNA	10955	11971	0	-	Name=rrnS_0
ESM_Mitochondria	mitos	gene	13161	13205	1107,2	-	Name=rpo_1
ESM_Mitochondria	mitos	gene	13238	13774	33953,1	-	Name=rpo_0-b
ESM_Mitochondria	mitos	gene	13854	14252	19365,2	-	Name=rpo_0-a
ESM_Mitochondria	mitos	gene	17009	17215	459677	-	Name=atp6_2
ESM_Mitochondria	mitos	gene	17268	17348	1112,4	-	Name=giy_13
ESM_Mitochondria	mitos	gene	17488	18603	905827	-	Name=giy_3-a
ESM_Mitochondria	mitos	gene	18867	19778	741226,2	-	Name=giy_5-a
ESM_Mitochondria	mitos	gene	20309	20578	5094,2	-	Name=lagli_20-a
ESM_Mitochondria	mitos	gene	20578	20658	21595,3	-	Name=atp6_1-b
ESM_Mitochondria	mitos	gene	20949	22661	171690,5	-	Name=cox1_3
ESM_Mitochondria	mitos	gene	23406	23951	3081007,3	-	Name=atp6_0
ESM_Mitochondria	mitos	gene	24437	24604	208259	-	Name=atp8_0
ESM_Mitochondria	mitos	gene	24973	26628	35792326,8	-	Name=nad5-b
ESM_Mitochondria	mitos	gene	26906	27373	1013262,9	-	Name=lagli_8-c
ESM_Mitochondria	mitos	gene	28144	29088	766825,9	-	Name=lagli_2-a
ESM_Mitochondria	mitos	gene	29560	30702	1554256,5	-	Name=lagli_12-a
ESM_Mitochondria	mitos	gene	31183	31431	474437,8	-	Name=nad5-a
ESM_Mitochondria	mitos	gene	31431	31700	823246,4	-	Name=nad4l
ESM_Mitochondria	mitos	gene	32059	32487	355027,2	-	Name=giy_0-b
ESM_Mitochondria	mitos	gene	32506	33045	6128,5	-	Name=cox1_6
ESM_Mitochondria	mitos	gene	33679	34251	446743,5	-	Name=lagli_3-a
ESM_Mitochondria	mitos	gene	35490	35741	586901,4	-	Name=atp9
ESM_Mitochondria	mitfi	tRNA	36289	36359	9,39999980116E-15	-	Name=trnR_1(acg)
ESM_Mitochondria	mitos	gene	37404	37622	190575	-	Name=atp8_1
ESM_Mitochondria	mitos	gene	38080	38181	100357	-	Name=cox2_0-c
ESM_Mitochondria	mitos	gene	38248	39183	673832,6	-	Name=giy_6-a
ESM_Mitochondria	mitos	gene	40066	40137	2558,3	-	Name=cox2_2
ESM_Mitochondria	mitos	gene	40851	41699	1001218,9	-	Name=lagli_13
ESM_Mitochondria	mitos	gene	43127	43312	5505,3	-	Name=giy_11
ESM_Mitochondria	mitos	gene	44507	44836	2771554,5	-	Name=cox2_0-b
ESM_Mitochondria	mitos	gene	45442	46377	1227398,2	-	Name=giy_1-b
ESM_Mitochondria	mitos	gene	46420	46653	663742,8	-	Name=cox2_0-a
ESM_Mitochondria	mitos	gene	47273	48244	2570473,1	-	Name=lagli_7
ESM_Mitochondria	mitos	gene	48434	48517	11135,5	-	Name=cox2_1-a
ESM_Mitochondria	mitos	gene	49488	49835	218589,5	-	Name=nad3_1
ESM_Mitochondria	mitos	gene	49934	51493	1294048,3	-	Name=nad3_0
ESM_Mitochondria	mitos	gene	52072	53223	2522654,3	-	Name=lagli_9
ESM_Mitochondria	mitos	gene	53921	54964	3137877,5	-	Name=lagli_2-b
ESM_Mitochondria	mitos	gene	55223	55282	1892	-	Name=nad2_2
ESM_Mitochondria	mitos	gene	55493	57184	192037,2	-	Name=cox1_1
ESM_Mitochondria	mitos	gene	57860	58006	129716,2	-	Name=nad2_1
ESM_Mitochondria	mitos	gene	58353	59351	2586356,4	-	Name=lagli_6-c
ESM_Mitochondria	mitos	gene	60209	60454	34107,2	-	Name=lagli_6-a
ESM_Mitochondria	mitos	gene	60483	60710	253014,8	-	Name=nad2_0-c
ESM_Mitochondria	mitos	gene	60867	61823	3294944,1	-	Name=lagli_0-b
ESM_Mitochondria	mitos	gene	62160	62531	1368327,5	-	Name=nad2_0-b
ESM_Mitochondria	mitos	gene	62757	63950	3177888,6	-	Name=lagli_1-b
ESM_Mitochondria	mitos	gene	64179	64559	466145,5	-	Name=nad2_0-a
ESM_Mitochondria	mitfi	tRNA	64640	64712	9,99999996004E-13	-	Name=trnM_0(cat)
ESM_Mitochondria	mitfi	tRNA	65206	65278	1,10000002972E-19	-	Name=trnH(gtg)
ESM_Mitochondria	mitos	gene	65795	65989	13180	-	Name=cox1_5
ESM_Mitochondria	mitos	gene	67031	67264	23955,1	-	Name=lagli_11-a
ESM_Mitochondria	mitos	gene	67314	67625	567633,9	+	Name=atp6_1-a
ESM_Mitochondria	mitfi	tRNA	67755	67856	1,70000002964E-09	-	Name=trnR_2(---)
ESM_Mitochondria	mitfi	tRNA	69832	69903	1,20000001047E-08	-	Name=trnI_1(tat)
ESM_Mitochondria	mitos	gene	70039	70332	1016251,8	-	Name=cox1_0-g
ESM_Mitochondria	mitos	gene	70367	70549	1933,4	-	Name=giy_12
ESM_Mitochondria	mitos	gene	70672	70821	21616,6	-	Name=giy_8-c
ESM_Mitochondria	mitos	gene	70861	71187	4097,1	-	Name=lagli_23-c
ESM_Mitochondria	mitos	gene	71855	72052	639593,8	-	Name=cox1_0-f
ESM_Mitochondria	mitos	gene	72459	73457	571041,1	-	Name=lagli_19
ESM_Mitochondria	mitos	gene	73457	74269	1618219,8	-	Name=giy_0-a
ESM_Mitochondria	mitos	gene	74768	75115	2768221,1	-	Name=cox1_0-e
ESM_Mitochondria	mitos	gene	75206	75262	116,6	-	Name=cox2_1-b
ESM_Mitochondria	mitos	gene	75581	76102	621752	-	Name=lagli_18-a
ESM_Mitochondria	mitos	gene	76356	77153	1019044	-	Name=giy_2
ESM_Mitochondria	mitos	gene	77286	77858	720269,9	-	Name=cox1_0-d
ESM_Mitochondria	mitos	gene	77859	77876	58291,5	-	Name=cox1_0-c
ESM_Mitochondria	mitos	gene	78202	79068	395208,2	-	Name=giy_7-a
ESM_Mitochondria	mitos	gene	79384	79566	525149,1	-	Name=cox1_0-b
ESM_Mitochondria	mitos	gene	79902	81692	181033,1	-	Name=giy_5-b
ESM_Mitochondria	mitos	gene	82170	82286	190322,8	-	Name=cox1_2
ESM_Mitochondria	mitos	gene	82486	82839	115009,8	-	Name=giy_7-b
ESM_Mitochondria	mitos	gene	83334	84239	2767790,9	-	Name=lagli_5-b
ESM_Mitochondria	mitos	gene	84336	84692	37109,3	-	Name=giy_9
ESM_Mitochondria	mitos	gene	84651	84905	384385,7	-	Name=cox1_0-a
ESM_Mitochondria	mitos	gene	84954	86573	153177,3	-	Name=cox1_4
ESM_Mitochondria	mitos	gene	87357	87620	1825,5	-	Name=cox1_7
ESM_Mitochondria	mitfi	tRNA	87912	87980	8,00000010681E-10	-	Name=trnC(gca)
ESM_Mitochondria	mitos	gene	89727	90902	30377455,6	-	Name=cob
ESM_Mitochondria	mitos	gene	91084	91632	3255224,4	-	Name=nad4_1
ESM_Mitochondria	mitos	gene	91613	91741	289551,7	-	Name=nad4_2
ESM_Mitochondria	mitos	gene	93558	95042	17731223,3	-	Name=nad4_0
ESM_Mitochondria	mitos	gene	95811	96857	12109014,7	-	Name=nad1_0
ESM_Mitochondria	mitos	gene	97324	97581	33117	-	Name=giy_3-c
ESM_Mitochondria	mitos	gene	97587	98153	130445	-	Name=giy_6-b
ESM_Mitochondria	mitos	gene	98153	98482	67547,5	-	Name=giy_8-b
ESM_Mitochondria	mitos	gene	98469	98609	6349,9	-	Name=giy_10
ESM_Mitochondria	mitos	gene	98594	98635	136,3	-	Name=nad1_2
ESM_Mitochondria	mitos	gene	99413	99901	677283,1	-	Name=lagli_17
ESM_Mitochondria	mitos	gene	100211	100378	2345,7	-	Name=giy_8-a
ESM_Mitochondria	mitos	gene	100400	100537	150901,7	-	Name=nad1_1
ESM_Mitochondria	mitfi	tRNA	101808	101878	3,10000003242E-16	-	Name=trnR_0(tct)
ESM_Mitochondria	mitfi	tRNA	102777	102849	4,39999999479E-17	-	Name=trnQ(ttg)
ESM_Mitochondria	mitfi	tRNA	103094	103180	4,79999984801E-14	-	Name=trnL1(tag)
ESM_Mitochondria	mitfi	tRNA	104309	104381	6,50000011684E-20	-	Name=trnF(gaa)
ESM_Mitochondria	mitfi	tRNA	104809	104881	5,69999985789E-18	-	Name=trnA(tgc)
ESM_Mitochondria	mitfi	tRNA	105017	105099	4,30000007913E-16	-	Name=trnL2(taa)
ESM_Mitochondria	mitfi	tRNA	105341	105412	7,00000002407E-10	-	Name=trnM_2(cat)
ESM_Mitochondria	mitfi	tRNA	105416	105488	1,10000003897E-11	-	Name=trnM_1(cat)
ESM_Mitochondria	mitfi	tRNA	105661	105732	2,29999991305E-16	-	Name=trnE(ttc)
ESM_Mitochondria	mitfi	tRNA	106400	106471	4,30000002619E-12	-	Name=trnT(tgt)
ESM_Mitochondria	mitos	gene	107770	108576	379908,8	-	Name=lagli_4-a
ESM_Mitochondria	mitfi	rRNA	109182	109322	5,30000009204E-30	-	Name=rrnL_2
ESM_Mitochondria	mitos	gene	109473	109706	5411,3	-	Name=lagli_21
ESM_Mitochondria	mitos	gene	109709	109786	136,7	-	Name=lagli_24
ESM_Mitochondria	mitos	gene	109837	110787	2513965	-	Name=lagli_10
ESM_Mitochondria	mitos	gene	110776	112113	479079	-	Name=rps5
ESM_Mitochondria	mitos	gene	114791	115753	856678,9	-	Name=giy_4-a
ESM_Mitochondria	mitos	gene	115838	117001	1369773,4	-	Name=lagli_1-a
ESM_Mitochondria	mitos	gene	118326	118829	85728	-	Name=lagli_18-b
ESM_Mitochondria	mitos	gene	119867	120790	2534311,7	-	Name=lagli_8-a
ESM_Mitochondria	mitos	gene	121375	121404	373,8	-	Name=lagli_6-b
ESM_Mitochondria	mitos	gene	121467	121568	2471,8	-	Name=lagli_23-a
ESM_Mitochondria	mitfi	rRNA	121547	122597	8,10000022905E-33	-	Name=rrnL_0
ESM_Mitochondria	mitos	gene	124267	125070	974089,6	-	Name=giy_1-a
ESM_Mitochondria	mitos	gene	126384	127373	766342,6	-	Name=lagli_16
ESM_Mitochondria	mitos	gene	128849	129532	4437,9	-	Name=lagli_22
ESM_Mitochondria	mitos	gene	129671	130276	836789,5	-	Name=giy_3-b
ESM_Mitochondria	mitfi	rRNA	131648	132635	2,30000001787E-32	-	Name=rrnL_1
ESM_Mitochondria	mitfi	tRNA	132677	132748	1,20000001362E-17	-	Name=trnP(tgg)
ESM_Mitochondria	mitfi	tRNA	133301	133386	9,99999968266E-20	-	Name=trnS2_0(tga)
ESM_Mitochondria	mitos	gene	133969	135219	2160154,2	-	Name=lagli_11-b
ESM_Mitochondria	mitfi	tRNA	135852	135929	3,79999986555E-14	-	Name=trnS2_1(tga)
ESM_Mitochondria	mitfi	tRNA	136403	136475	1,70000000405E-13	-	Name=trnI_0(gat)
ESM_Mitochondria	mitfi	tRNA	136504	136576	2,50000004216E-17	-	Name=trnV(tac)
ESM_Mitochondria	mitos	gene	137828	138502	2305137,7	-	Name=nad6
ESM_Mitochondria	mitfi	tRNA	138747	138817	2,09999998247E-17	-	Name=trnG(tcc)
ESM_Mitochondria	mitfi	tRNA	139064	139144	5,60000004149E-16	-	Name=trnS1(gct)
ESM_Mitochondria	mitfi	tRNA	139651	139723	9,799999689E-20	-	Name=trnD(gtc)
ESM_Mitochondria	mitfi	tRNA	140066	140138	1,69999999558E-15	-	Name=trnK(ttt)
ESM_Mitochondria	mitfi	tRNA	140283	140353	4,89999983778E-16	-	Name=trnW(tca)
ESM_Mitochondria	mitos	gene	140799	140960	338954,8	-	Name=cox3_0-c
ESM_Mitochondria	mitos	gene	141622	142635	2868547,2	-	Name=lagli_4-b
ESM_Mitochondria	mitos	gene	142945	143715	773861,9	-	Name=lagli_15
ESM_Mitochondria	mitos	gene	144265	144663	3190218,8	-	Name=cox3_0-b
ESM_Mitochondria	mitos	gene	145401	146393	1586513,3	-	Name=lagli_0-a
ESM_Mitochondria	mitos	gene	146355	146414	305,8	-	Name=cox3_1
ESM_Mitochondria	mitos	gene	147369	147518	189945,6	-	Name=cox3_0-a
ESM_Mitochondria	mitfi	tRNA	147646	147716	2,30000001231E-17	-	Name=trnN(gtt)
