## Supplementary material for "Chromosomal rearrangements with stable repertoires of genes and transposable elements in an invasive forest-pathogenic fungus": Supplemantary Tables: TableS7_Demene2021_ReSub.xlsx

### Sheet: Feuille1
Table S6 : Details of the annotated TEs in the two genome assemblies of the Cryphonectria parasitica isolates ESM015 and EP155
Genome	Reference	Number of Tes copies	Tes load in kb	% genome	cumulative size	Name ref fasta
	ESM015
ESM015	TEs_db1	1659	3280	7.47153
	Tes_db3	1915	4374.91	9.96564
	LTR (class I) Gypsy invader	924	2639.79	6.01319	2639789	>Gypsy_invader_from_XIM
	LTR (class I) Gypsy missing GAG AP	58	68.591	0.156244	68591	>RL_GYPSY_like_missing_GAG_AP
	LTR (class I) COPYA	113	65.604	0.14944	65604	>RLC_COPYA_clean
	LTR (class I) COPYA Missing AP	48	120.558	0.27462	120558	>RL_COPYA_like_Missing_AP
	LARD (large retrotransposon derivatives) (class I)	24	37.025	0.0843394	37025	>RXX_LARD_onlyIntegrase
	LARD (class I)	40	57.023	0.129893	57023	>RXX-LARD_NomoreInformation
	LARD (class I) (from Tes_db2)	88	101.304	0.230761	101304	>RXX_LARD_EP155denovo_B_R154_Map3
	LARD (class I) (from Tes_db2)	228	1046.87	2.38467	1046869	>RXX_LARD_EP155denovo_B_R79_Map13
	LARD (class I) (from Tes_db2)	83	26.848	0.0611572	26848	>RXX-LARD_EP155denovo-B-R32-Map13
	TIR (class II) Mariner	48	44.393	0.101123	44393	>DT_Supposed_Mariner_With_Endonuclease
	TIR (class II) Mariner	55	66.595	0.151697	66595	>DT_Supposed_Mariner_With_Endonuclease_CLEAN
	TIR (class II) Mariner	17	23.98	0.0546241	23980	>DT_Supposed_Mariner_NoClearTransposase_With_Endonuclease
	TIR (class II) Mariner	5	4.143	0.00943736	4143	>DTX_comp_Mariner_Like
	TIR (class II) Mariner Without Transposase	37	7.315	0.0166629	7315	>DTX_Mariner_Like_No_Transposase
	Crypton (class II) Crypt1	34	27.47	0.062574	27470	>Crypt1_Transposon_Verif_Blast
	Helitron (class II)	49	12.831	0.0292278	12831	>DH_Helitron_like_remooved_repeat
	Chimeric LTR TIR (class I / class II)	18	6.996	0.0159362	6996	>Doubt_LTR_TIR_RNA_DNA
	PotentialHostGene	46	17.581	0.0400478	17581	>PotentialHostGene_ESMdenovo-B-G64-Map3
	EP155
EP155	Tes_db2	2510	4980	11.344
	Tes_db3	2116	4990.52	11.3679
	LTR (class I) Gypsy invader	1027	3007.55	6.85091	3007549	>Gypsy_invader_from_XIM
	LTR (class I) Gypsy missing GAG AP	72	132.202	0.301144	132202	>RL_GYPSY_like_missing_GAG_AP
	LTR (class I) COPYA	116	57.637	0.131292	57637	>RLC_COPYA_clean
	LTR (class I) COPYA Missing AP	57	160.734	0.366137	160734	>RL_COPYA_like_Missing_AP
	LARD (large retrotransposon derivatives) (class I)	21	23.884	0.0544055	23884	>RXX_LARD_onlyIntegrase
	LARD (class I)	71	138.164	0.314724	138164	>RXX-LARD_NomoreInformation
	LARD (class I) (from Tes_db2)	109	214.543	0.488708	214543	>RXX_LARD_EP155denovo_B_R154_Map3
	LARD (class I) (from Tes_db2)	217	944.334	2.1511	944334	>RXX_LARD_EP155denovo_B_R79_Map13
	LARD (class I) (from Tes_db2)	87	57.783	0.131624	57783	>RXX-LARD_EP155denovo-B-R32-Map13
	TIR (class II) Mariner	43	43.844	0.0998724	43844	>DT_Supposed_Mariner_With_Endonuclease
	TIR (class II) Mariner	61	76.41	0.174055	76410	>DT_Supposed_Mariner_With_Endonuclease_CLEAN
	TIR (class II) Mariner	22	39.242	0.0893895	39242	>DT_Supposed_Mariner_NoClearTransposase_With_Endonuclease
	TIR (class II) Mariner	6	4.261	0.00970615	4261	>DTX_comp_Mariner_Like
	TIR (class II) Mariner Without Transposase	38	7.38	0.0168109	7380	>DTX_Mariner_Like_No_Transposase
	Crypton (class II) Crypt1	46	43.021	0.0979977	43021	>Crypt1_Transposon_Verif_Blast
	Helitron (class II)	53	11.634	0.0265011	11634	>DH_Helitron_like_remooved_repeat
	Chimeric LTR TIR (class I / class II)	20	9.213	0.0209863	9213	>Doubt_LTR_TIR_RNA_DNA
	PotentialHostGene	50	18.69	0.042574	18690	>PotentialHostGene_ESMdenovo-B-G64-Map3
