## Supplementary material for "Chromosomal rearrangements with stable repertoires of genes and transposable elements in an invasive forest-pathogenic fungus": Supplemantary Tables: TableS8_Demene2021_ReSub.xlsx

### Sheet: TableS6_Mummer_and_Chrom_rearra
Table S7 : Genetic similarity among scaffolds and detection of major (i.e. > 100kb) synteny breaks between the ESM015 and EP155 genomes
ESM015_Scaffold	Start_ESM015	End_ESM015	EP155_Scaffold	Start_EP155	End_EP155	Length_fragment_ESM015	Length_fragment_EP155	% identity	Total_Length_Scaffold_ESM015	Total_Length_Scaffold_EP155	%covered_scaffold_ESM015	%covered_scaffold_EP155	Synteny break
ESM_0	50749	297551	scaffold_1	9764	256520	246803	246757	99.94	4527039	7437273	5.45	3.32
ESM_0	301933	542567	scaffold_1	257282	497935	240635	240654	99.88	4527039	7437273	5.32	3.24
ESM_0	542652	564190	scaffold_1	497908	519450	21539	21543	99.57	4527039	7437273	0.48	0.29
ESM_0	544169	631596	scaffold_1	499425	586882	87428	87458	99.79	4527039	7437273	1.93	1.18
ESM_0	631649	658935	scaffold_1	586881	614151	27287	27271	99.92	4527039	7437273	0.60	0.37
ESM_0	658991	700376	scaffold_1	614136	655537	41386	41402	99.90	4527039	7437273	0.91	0.56
ESM_0	700403	769576	scaffold_1	655492	724672	69174	69181	99.84	4527039	7437273	1.53	0.93
ESM_0	769437	936357	scaffold_1	724602	891550	166921	166949	99.85	4527039	7437273	3.69	2.24
ESM_0	936470	948910	scaffold_1	891521	903963	12441	12443	99.77	4527039	7437273	0.27	0.17
ESM_0	948458	1054172	scaffold_1	903676	1009408	105715	105733	99.89	4527039	7437273	2.34	1.42
ESM_0	1034191	1170689	scaffold_1	989418	1125915	136499	136498	99.92	4527039	7437273	3.02	1.84
ESM_0	1170795	1512536	scaffold_1	1125917	1467706	341742	341790	99.88	4527039	7437273	7.55	4.60
ESM_0	1512554	1684422	scaffold_1	1467682	1639561	171869	171880	99.82	4527039	7437273	3.80	2.31
ESM_0	1684594	1922269	scaffold_1	1639513	1877227	237676	237715	99.84	4527039	7437273	5.25	3.20
ESM_0	1923322	2029959	scaffold_1	1878320	1985027	106638	106708	99.83	4527039	7437273	2.36	1.43
ESM_0	2030115	2223483	scaffold_1	1984994	2178349	193369	193356	99.90	4527039	7437273	4.27	2.60
ESM_0	2223513	2250395	scaffold_1	2178343	2205221	26883	26879	99.89	4527039	7437273	0.59	0.36
ESM_0	2255102	2287721	scaffold_1	2205216	2237845	32620	32630	99.87	4527039	7437273	0.72	0.44
ESM_0	2287751	2301630	scaffold_1	2237794	2251680	13880	13887	99.81	4527039	7437273	0.31	0.19
ESM_0	2306111	2427210	scaffold_1	2258240	2379397	121100	121158	99.90	4527039	7437273	2.68	1.63
ESM_0	2427270	2820729	scaffold_1	2379394	2772939	393460	393546	99.84	4527039	7437273	8.69	5.29
ESM_0	2820681	2831269	scaffold_1	2773008	2783593	10589	10586	99.92	4527039	7437273	0.23	0.14
ESM_0	2831475	2901206	scaffold_1	2783590	2853319	69732	69730	99.82	4527039	7437273	1.54	0.94
ESM_0	2901234	3238437	scaffold_1	2853271	3190500	337204	337230	99.79	4527039	7437273	7.45	4.53
ESM_0	3238577	3261118	scaffold_1	3190476	3213049	22542	22574	99.80	4527039	7437273	0.50	0.30
ESM_0	3261336	3311496	scaffold_1	3213166	3263327	50161	50162	99.90	4527039	7437273	1.11	0.67
ESM_0	3311488	3881842	scaffold_1	3266890	3837451	570355	570562	99.84	4527039	7437273	12.60	7.67
ESM_0	3881838	3917867	scaffold_1	3874805	3910835	36030	36031	99.97	4527039	7437273	0.80	0.48
ESM_0	3917824	4099696	scaffold_1	3910852	4092573	181873	181722	99.80	4527039	7437273	4.02	2.44
ESM_0	4079675	4140307	scaffold_1	4072576	4133215	60633	60640	99.78	4527039	7437273	1.34	0.82
ESM_0	4140224	4216129	scaffold_1	4133196	4209101	75906	75906	99.85	4527039	7437273	1.68	1.02
ESM_0	4216129	4344560	scaffold_1	4209268	4337736	128432	128469	99.86	4527039	7437273	2.84	1.73
ESM_0	4344619	4420840	scaffold_1	4337710	4413930	76222	76221	99.81	4527039	7437273	1.68	1.02
ESM_1	4415	11396	scaffold_12	106912	99931	6982	6982	98.64	4975902	106912	0.14	6.53
ESM_1	16530	23641	scaffold_12	67103	59991	7112	7113	99.16	4975902	106912	0.14	6.65
ESM_1	73167	204126	scaffold_3	456088	587072	130960	130985	99.78	4975902	5282195	2.63	2.48
ESM_1	204267	231503	scaffold_3	587042	614273	27237	27232	99.90	4975902	5282195	0.55	0.52
ESM_1	231551	272143	scaffold_3	614244	654825	40593	40582	99.84	4975902	5282195	0.82	0.77
ESM_1	275307	501310	scaffold_3	656171	882191	226004	226021	99.80	4975902	5282195	4.54	4.28
ESM_1	501295	555008	scaffold_3	882140	935887	53714	53748	99.75	4975902	5282195	1.08	1.02
ESM_1	554941	575287	scaffold_3	935873	956220	20347	20348	99.96	4975902	5282195	0.41	0.39
ESM_1	579055	609151	scaffold_3	959963	990063	30097	30101	99.89	4975902	5282195	0.60	0.57
ESM_1	609081	615917	scaffold_3	989951	996788	6837	6838	99.97	4975902	5282195	0.14	0.13
ESM_1	617774	691322	scaffold_3	996787	1070319	73549	73533	99.95	4975902	5282195	1.48	1.39
ESM_1	691643	804656	scaffold_3	1070320	1183412	113014	113093	99.83	4975902	5282195	2.27	2.14
ESM_1	810035	875722	scaffold_3	1183405	1249085	65688	65681	99.86	4975902	5282195	1.32	1.24
ESM_1	876136	954662	scaffold_3	1249463	1327889	78527	78427	99.71	4975902	5282195	1.58	1.48
ESM_1	954604	987634	scaffold_3	1327876	1360941	33031	33066	99.85	4975902	5282195	0.66	0.63
ESM_1	967695	1040191	scaffold_3	1340966	1413450	72497	72485	99.86	4975902	5282195	1.46	1.37
ESM_1	1070117	1198011	scaffold_3	1413448	1541390	127895	127943	99.83	4975902	5282195	2.57	2.42
ESM_1	1225434	1261173	scaffold_3	1541390	1577117	35740	35728	99.90	4975902	5282195	0.72	0.68
ESM_1	1261174	1266246	scaffold_5	4282767	4277695	5073	5073	99.61	4975902	4337670	0.10	0.12
ESM_1	1266246	1360914	scaffold_3	1577112	1671762	94669	94651	99.84	4975902	5282195	1.90	1.79
ESM_1	1360912	1366251	scaffold_8	1630910	1625528	5340	5383	97.27	4975902	3250737	0.11	0.17
ESM_1	1366251	1389858	scaffold_3	1671756	1695370	23608	23615	99.90	4975902	5282195	0.47	0.45
ESM_1	1389854	1480587	scaffold_3	1695423	1786160	90734	90738	99.87	4975902	5282195	1.82	1.72
ESM_1	1460593	1635638	scaffold_3	1766162	1941196	175046	175035	99.88	4975902	5282195	3.52	3.31
ESM_1	1635637	1768102	scaffold_3	1941231	2073706	132466	132476	99.92	4975902	5282195	2.66	2.51
ESM_1	1767848	1815722	scaffold_3	2081217	2129159	47875	47943	99.82	4975902	5282195	0.96	0.91
ESM_1	1815720	1828610	scaffold_3	2129201	2142083	12891	12883	99.37	4975902	5282195	0.26	0.24
ESM_1	1836985	1997710	scaffold_3	2146605	2307360	160726	160756	99.89	4975902	5282195	3.23	3.04
ESM_1	1997663	2038475	scaffold_3	2307360	2348137	40813	40778	99.82	4975902	5282195	0.82	0.77
ESM_1	2038473	2619690	scaffold_3	2348531	2929957	581218	581427	99.82	4975902	5282195	11.68	11.01
ESM_1	2599695	2840943	scaffold_3	2909961	3151139	241249	241179	99.86	4975902	5282195	4.85	4.57
ESM_1	2840939	2956994	scaffold_3	3151090	3267186	116056	116097	99.76	4975902	5282195	2.33	2.20
ESM_1	2956980	3011667	scaffold_3	3267113	3321838	54688	54726	99.76	4975902	5282195	1.10	1.04
ESM_1	3011660	3068704	scaffold_3	3329810	3386854	57045	57045	99.82	4975902	5282195	1.15	1.08
ESM_1	3071146	3078735	scaffold_3	3389076	3396666	7590	7591	99.82	4975902	5282195	0.15	0.14
ESM_1	3078854	3099500	scaffold_3	3396668	3417321	20647	20654	99.51	4975902	5282195	0.41	0.39
ESM_1	3099559	3219799	scaffold_3	3417293	3537560	120241	120268	99.82	4975902	5282195	2.42	2.28
ESM_1	3219856	3438646	scaffold_3	3537536	3756326	218791	218791	99.89	4975902	5282195	4.40	4.14
ESM_1	3418633	3748874	scaffold_3	3736323	4066622	330242	330300	99.88	4975902	5282195	6.64	6.25
ESM_1	3748856	4144026	scaffold_3	4066565	4461834	395171	395270	99.83	4975902	5282195	7.94	7.48
ESM_1	4145640	4320194	scaffold_3	4461835	4636440	174555	174606	99.86	4975902	5282195	3.51	3.31
ESM_1	4320313	4430292	scaffold_3	4636445	4746313	109980	109869	99.59	4975902	5282195	2.21	2.08
ESM_1	4430288	4545552	scaffold_3	4754288	4869652	115265	115365	99.73	4975902	5282195	2.32	2.18
ESM_1	4545584	4563046	scaffold_3	4869600	4887068	17463	17469	99.80	4975902	5282195	0.35	0.33
ESM_1	4566752	4604060	scaffold_3	4890941	4928232	37309	37292	99.89	4975902	5282195	0.75	0.71
ESM_1	4605916	4692939	scaffold_3	4928230	5015302	87024	87073	99.84	4975902	5282195	1.75	1.65
ESM_1	4692911	4723201	scaffold_3	5015316	5045636	30291	30321	99.70	4975902	5282195	0.61	0.57
ESM_1	4723199	4807245	scaffold_3	5063168	5147216	84047	84049	99.94	4975902	5282195	1.69	1.59
ESM_1	4807244	4820145	scaffold_3	5149074	5161977	12902	12904	99.93	4975902	5282195	0.26	0.24
ESM_1	4822024	4865002	scaffold_3	5167920	5210900	42979	42981	99.96	4975902	5282195	0.86	0.81
ESM_1	4865001	4877487	scaffold_3	5213105	5225591	12487	12487	99.98	4975902	5282195	0.25	0.24
ESM_1	4877486	4900062	scaffold_3	5227448	5250105	22577	22658	98.64	4975902	5282195	0.45	0.43
ESM_10	326062	332856	scaffold_6	1852723	1859515	6795	6793	97.58	1663391	3950794	0.41	0.17
ESM_10	483287	518859	scaffold_6	1926676	1962270	35573	35595	99.73	1663391	3950794	2.14	0.90
ESM_10	518851	633311	scaffold_6	1967648	2082087	114461	114440	99.62	1663391	3950794	6.88	2.90
ESM_10	633307	682324	scaffold_6	2090062	2139095	49018	49034	99.85	1663391	3950794	2.95	1.24	Major Interscaffold Translocation ESM_10 → scaffold_6
ESM_10	681854	690323	scaffold_11	983434	974962	8470	8473	99.89	1663391	1008592	0.51	0.84	Major Interscaffold Translocation ESM_10 → scaffold_11
ESM_10	690308	709356	scaffold_11	971406	952358	19049	19049	99.52	1663391	1008592	1.15	1.89
ESM_10	710097	731098	scaffold_11	946270	925269	21002	21002	99.92	1663391	1008592	1.26	2.08
ESM_10	742657	749716	scaffold_11	921053	913995	7060	7059	99.93	1663391	1008592	0.42	0.70
ESM_10	751667	778493	scaffold_11	889089	862249	26827	26841	99.83	1663391	1008592	1.61	2.66
ESM_10	785339	804731	scaffold_11	862250	842859	19393	19392	99.82	1663391	1008592	1.17	1.92
ESM_10	804641	837428	scaffold_11	843066	810252	32788	32815	99.77	1663391	1008592	1.97	3.25
ESM_10	842501	856522	scaffold_11	807840	793808	14022	14033	99.37	1663391	1008592	0.84	1.39
ESM_10	856623	876882	scaffold_11	793909	773648	20260	20262	99.90	1663391	1008592	1.22	2.01
ESM_10	876880	900358	scaffold_11	771792	748322	23479	23471	99.95	1663391	1008592	1.41	2.33
ESM_10	880368	951068	scaffold_11	768303	697616	70701	70688	99.83	1663391	1008592	4.25	7.01
ESM_10	960317	1015101	scaffold_11	697616	642820	54785	54797	99.89	1663391	1008592	3.29	5.43
ESM_10	1016957	1372984	scaffold_11	642822	286741	356028	356082	99.73	1663391	1008592	21.40	35.30
ESM_10	1373125	1492032	scaffold_11	286741	167881	118908	118861	99.81	1663391	1008592	7.15	11.78
ESM_10	1506652	1524241	scaffold_11	167886	150296	17590	17591	99.93	1663391	1008592	1.06	1.74
ESM_10	1524237	1605879	scaffold_11	147260	65602	81643	81659	99.93	1663391	1008592	4.91	8.10
ESM_11	22381	37176	scaffold_2	1465976	1451181	14796	14796	97.04	599387	5527719	2.47	0.27
ESM_11	45166	67564	scaffold_2	1451181	1428783	22399	22399	97.76	599387	5527719	3.74	0.41
ESM_11	70075	75076	scaffold_2	1428787	1423786	5002	5002	97.48	599387	5527719	0.83	0.09
ESM_11	75387	93013	scaffold_2	1423790	1406164	17627	17627	97.48	599387	5527719	2.94	0.32	Major Intrascaffold Translocation ESM_11 → scaffold_2
ESM_11	115383	179603	scaffold_2	591138	655400	64221	64263	98.97	599387	5527719	10.71	1.16	Major Intrascaffold Translocation ESM_11 → scaffold_2
ESM_11	179599	191382	scaffold_2	662837	674618	11784	11782	99.58	599387	5527719	1.97	0.21
ESM_11	195314	200546	scaffold_2	698294	703526	5233	5233	99.66	599387	5527719	0.87	0.09
ESM_11	200541	226342	scaffold_2	710956	736757	25802	25802	97.83	599387	5527719	4.30	0.47
ESM_11	226338	244146	scaffold_2	744259	762067	17809	17809	95.55	599387	5527719	2.97	0.32
ESM_11	314978	336303	scaffold_2	785794	807119	21326	21326	97.17	599387	5527719	3.56	0.39
ESM_11	352374	371514	scaffold_2	823200	842340	19141	19141	97.25	599387	5527719	3.19	0.35
ESM_11	371510	417789	scaffold_2	849814	896093	46280	46280	97.49	599387	5527719	7.72	0.84
ESM_11	424298	440569	scaffold_2	895650	911912	16272	16263	98.97	599387	5527719	2.71	0.29
ESM_11	440889	465732	scaffold_2	911908	936751	24844	24844	99.59	599387	5527719	4.14	0.45
ESM_11	465616	473637	scaffold_2	936677	944698	8022	8022	98.18	599387	5527719	1.34	0.15
ESM_11	473633	499985	scaffold_2	952267	978616	26353	26350	97.67	599387	5527719	4.40	0.48
ESM_11	575929	596246	scaffold_2	1069908	1090225	20318	20318	97.15	599387	5527719	3.39	0.37
ESM_12	1	17599	scaffold_2	295680	313257	17599	17578	99.43	500935	5527719	3.51	0.32
ESM_12	59811	68132	scaffold_2	430464	438784	8322	8321	98.59	500935	5527719	1.66	0.15
ESM_12	132942	153665	scaffold_2	469015	489737	20724	20723	99.59	500935	5527719	4.14	0.37
ESM_12	155870	167346	scaffold_2	489736	501212	11477	11477	98.17	500935	5527719	2.29	0.21
ESM_12	167736	176755	scaffold_2	528120	537147	9020	9028	99.55	500935	5527719	1.80	0.16
ESM_12	178877	187181	scaffold_2	558767	567071	8305	8305	97.81	500935	5527719	1.66	0.15
ESM_12	187183	202667	scaffold_2	574535	590007	15485	15473	97.07	500935	5527719	3.09	0.28	Major Intrascaffold Translocation ESM_12 → scaffold_2
ESM_12	211902	234003	scaffold_2	1377750	1355648	22102	22103	99.81	500935	5527719	4.41	0.40	Major Intrascaffold Translocation ESM_12 → scaffold_2
ESM_12	239973	247289	scaffold_2	1349359	1342086	7317	7274	97.27	500935	5527719	1.46	0.13
ESM_12	326863	335717	scaffold_2	1226034	1217179	8855	8856	99.62	500935	5527719	1.77	0.16
ESM_12	435165	448121	scaffold_2	1176652	1163706	12957	12947	97.05	500935	5527719	2.59	0.23
ESM_12	448117	489334	scaffold_2	1159506	1118297	41218	41210	99.52	500935	5527719	8.23	0.75
ESM_13	280	14125	scaffold_3	418758	404925	13846	13834	98.26	401293	5282195	3.45	0.26
ESM_13	30962	105099	scaffold_3	385689	311540	74138	74150	99.90	401293	5282195	18.47	1.40
ESM_13	153932	285375	scaffold_3	311548	180132	131444	131417	99.75	401293	5282195	32.76	2.49
ESM_13	285543	296784	scaffold_3	180136	168907	11242	11230	99.75	401293	5282195	2.80	0.21
ESM_13	302119	399848	scaffold_3	168913	71147	97730	97767	99.82	401293	5282195	24.35	1.85
ESM_14	1	79171	scaffold_8	400133	320926	79171	79208	99.86	364893	3250737	21.70	2.44
ESM_14	79123	94695	scaffold_8	320875	305272	15573	15604	99.74	364893	3250737	4.27	0.48
ESM_14	94241	141789	scaffold_8	305954	258323	47549	47632	99.58	364893	3250737	13.03	1.47
ESM_14	141791	212363	scaffold_8	258231	187649	70573	70583	99.85	364893	3250737	19.34	2.17
ESM_14	212357	316314	scaffold_8	187417	83474	103958	103944	99.82	364893	3250737	28.49	3.20
ESM_15	25551	45930	scaffold_2	10396	30775	20380	20380	99.93	267612	5527719	7.62	0.37
ESM_15	66190	74096	scaffold_2	47303	55209	7907	7907	98.99	267612	5527719	2.95	0.14
ESM_15	75953	81573	scaffold_2	55208	60828	5621	5621	100.00	267612	5527719	2.10	0.10
ESM_15	83431	117376	scaffold_2	60827	94836	33946	34010	99.46	267612	5527719	12.68	0.62
ESM_15	118868	127601	scaffold_2	94828	103566	8734	8739	99.63	267612	5527719	3.26	0.16
ESM_15	127081	142430	scaffold_2	103298	118710	15350	15413	99.33	267612	5527719	5.74	0.28
ESM_15	142429	151832	scaffold_2	120914	130313	9404	9400	99.74	267612	5527719	3.51	0.17
ESM_15	151828	163075	scaffold_2	138052	149325	11248	11274	99.44	267612	5527719	4.20	0.20
ESM_15	163075	195014	scaffold_2	149283	181211	31940	31929	99.65	267612	5527719	11.94	0.58
ESM_15	195437	204865	scaffold_2	192951	202375	9429	9425	99.72	267612	5527719	3.52	0.17
ESM_15	208382	215156	scaffold_2	215495	222266	6775	6772	99.81	267612	5527719	2.53	0.12
ESM_15	215157	221924	scaffold_2	222370	229137	6768	6768	99.97	267612	5527719	2.53	0.12
ESM_15	224129	241124	scaffold_2	229136	246190	16996	17055	99.51	267612	5527719	6.35	0.31
ESM_15	245047	267612	scaffold_2	272398	294897	22566	22500	99.55	267612	5527719	8.43	0.41
ESM_2	21207	84324	scaffold_7	3353971	3290858	63118	63114	99.90	5381768	3395974	1.17	1.86
ESM_2	114321	220274	scaffold_7	3290862	3184826	105954	106037	99.83	5381768	3395974	1.97	3.12
ESM_2	220288	312529	scaffold_7	3184870	3092659	92242	92212	99.84	5381768	3395974	1.71	2.72
ESM_2	312507	370386	scaffold_7	3092645	3034744	57880	57902	99.83	5381768	3395974	1.08	1.71
ESM_2	370339	378578	scaffold_7	3034755	3026510	8240	8246	99.71	5381768	3395974	0.15	0.24
ESM_2	588354	624211	scaffold_7	2751100	2715257	35858	35844	99.92	5381768	3395974	0.67	1.06
ESM_2	626677	1021232	scaffold_7	2667813	2273166	394556	394648	99.84	5381768	3395974	7.33	11.62
ESM_2	1023089	1164140	scaffold_7	2273167	2132134	141052	141034	99.87	5381768	3395974	2.62	4.15
ESM_2	1164120	1428811	scaffold_7	2132037	1867326	264692	264712	99.82	5381768	3395974	4.92	7.79
ESM_2	1428806	1455297	scaffold_7	1862253	1835773	26492	26481	99.92	5381768	3395974	0.49	0.78
ESM_2	1435299	1529319	scaffold_7	1855761	1761755	94021	94007	99.93	5381768	3395974	1.75	2.77
ESM_2	1529420	1638443	scaffold_7	1761753	1652715	109024	109039	99.88	5381768	3395974	2.03	3.21
ESM_2	1642005	1653196	scaffold_7	1652720	1641527	11192	11194	99.94	5381768	3395974	0.21	0.33
ESM_2	1653313	1867783	scaffold_7	1641548	1427062	214471	214487	99.85	5381768	3395974	3.99	6.32
ESM_2	1867832	2035879	scaffold_7	1427080	1259014	168048	168067	99.84	5381768	3395974	3.12	4.95
ESM_2	2035888	2057211	scaffold_7	1259044	1237721	21324	21324	99.99	5381768	3395974	0.40	0.63
ESM_2	2057155	2218784	scaffold_7	1237703	1076212	161630	161492	99.76	5381768	3395974	3.00	4.76
ESM_2	2219264	2232537	scaffold_7	1076211	1062935	13274	13277	99.86	5381768	3395974	0.25	0.39
ESM_2	2232622	2303994	scaffold_7	1062950	991549	71373	71402	99.89	5381768	3395974	1.33	2.10
ESM_2	2305386	2412766	scaffold_7	991555	884135	107381	107421	99.78	5381768	3395974	2.00	3.16
ESM_2	2412868	2511629	scaffold_7	884193	785452	98762	98742	99.86	5381768	3395974	1.84	2.91	Major Interscaffold Translocation ESM_2 → scaffold_7
ESM_2	2511626	2522534	scaffold_5	2543830	2554729	10909	10900	99.86	5381768	4337670	0.20	0.25	Major Interscaffold Translocation ESM_2 → scaffold_5
ESM_2	2522537	2556618	scaffold_5	2554674	2588737	34082	34064	99.85	5381768	4337670	0.63	0.79
ESM_2	2556712	2597508	scaffold_5	2588623	2629453	40797	40831	99.75	5381768	4337670	0.76	0.94
ESM_2	2597503	2761845	scaffold_5	2631306	2795709	164343	164404	99.70	5381768	4337670	3.05	3.79
ESM_2	2761905	2956044	scaffold_5	2795679	2989863	194140	194185	99.83	5381768	4337670	3.61	4.48
ESM_2	2956044	2962996	scaffold_1	5079377	5086337	6953	6961	99.30	5381768	7437273	0.13	0.09
ESM_2	2957985	2963786	scaffold_4	485011	479210	5802	5802	99.64	5381768	5118729	0.11	0.11
ESM_2	2963787	3195879	scaffold_5	2989859	3221901	232093	232043	99.91	5381768	4337670	4.31	5.35
ESM_2	3195822	3240034	scaffold_5	3221894	3266122	44213	44229	99.87	5381768	4337670	0.82	1.02
ESM_2	3240299	3316747	scaffold_5	3266023	3342486	76449	76464	99.80	5381768	4337670	1.42	1.76	Major Interscaffold Translocation ESM_2 → scaffold_5
ESM_2	3316746	3830593	scaffold_2	3473810	3987657	513848	513848	99.83	5381768	5527719	9.55	9.30	Major Interscaffold Translocation ESM_2 → scaffold_2
ESM_2	3820608	3831042	scaffold_2	3977641	3988071	10435	10431	99.13	5381768	5527719	0.19	0.19
ESM_2	3831064	3915159	scaffold_2	3988058	4072232	84096	84175	99.80	5381768	5527719	1.56	1.52
ESM_2	3915217	3934255	scaffold_2	4072201	4091271	19039	19071	99.79	5381768	5527719	0.35	0.35
ESM_2	3934228	4194445	scaffold_2	4091296	4351507	260218	260212	99.91	5381768	5527719	4.84	4.71
ESM_2	4194438	4270640	scaffold_2	4359250	4435510	76203	76261	99.78	5381768	5527719	1.42	1.38
ESM_2	4272844	4298137	scaffold_2	4435509	4460816	25294	25308	99.92	5381768	5527719	0.47	0.46
ESM_2	4298119	4343106	scaffold_2	4460752	4505732	44988	44981	99.84	5381768	5527719	0.84	0.81
ESM_2	4343008	4482758	scaffold_2	4505766	4645516	139751	139751	99.85	5381768	5527719	2.60	2.53
ESM_2	4561454	4567955	scaffold_2	4781070	4787569	6502	6500	96.99	5381768	5527719	0.12	0.12
ESM_2	4686728	4847181	scaffold_2	4865453	5025808	160454	160356	99.76	5381768	5527719	2.98	2.90
ESM_2	4847302	4903600	scaffold_2	5025810	5082099	56299	56290	99.87	5381768	5527719	1.05	1.02
ESM_2	4903551	4922772	scaffold_2	5082206	5101422	19222	19217	99.80	5381768	5527719	0.36	0.35
ESM_2	4922803	5009752	scaffold_2	5101390	5188411	86950	87022	99.70	5381768	5527719	1.62	1.57
ESM_2	5009715	5172224	scaffold_2	5188428	5350973	162510	162546	99.80	5381768	5527719	3.02	2.94
ESM_2	5172213	5295354	scaffold_2	5352241	5475435	123142	123195	99.88	5381768	5527719	2.29	2.23
ESM_2	5348824	5355744	scaffold_3	65094	58174	6921	6921	99.93	5381768	5282195	0.13	0.13
ESM_3	42448	83494	scaffold_4	5067142	5026061	41047	41082	99.83	4799556	5118729	0.86	0.80
ESM_3	84316	99011	scaffold_4	5012377	4997661	14696	14717	99.81	4799556	5118729	0.31	0.29
ESM_3	100868	124310	scaffold_4	4997662	4974221	23443	23442	99.95	4799556	5118729	0.49	0.46
ESM_3	124389	180578	scaffold_4	4974251	4918073	56190	56179	99.90	4799556	5118729	1.17	1.10
ESM_3	180577	261167	scaffold_4	4916216	4835620	80591	80597	99.82	4799556	5118729	1.68	1.57
ESM_3	261219	324719	scaffold_4	4835621	4772131	63501	63491	99.86	4799556	5118729	1.32	1.24
ESM_3	324770	661131	scaffold_4	4772180	4435803	336362	336378	99.88	4799556	5118729	7.01	6.57
ESM_3	661191	762624	scaffold_4	4435826	4334346	101434	101481	99.76	4799556	5118729	2.11	1.98
ESM_3	762619	836311	scaffold_4	4332145	4258390	73693	73756	99.86	4799556	5118729	1.54	1.44
ESM_3	836312	858142	scaffold_4	4258428	4236513	21831	21916	99.38	4799556	5118729	0.45	0.43
ESM_3	858273	883821	scaffold_4	4236512	4210983	25549	25530	99.83	4799556	5118729	0.53	0.50
ESM_3	891563	1051381	scaffold_4	4210988	4051073	159819	159916	99.74	4799556	5118729	3.33	3.12
ESM_3	1051329	1073981	scaffold_4	4051089	4028391	22653	22699	99.66	4799556	5118729	0.47	0.44
ESM_3	1075571	1169871	scaffold_4	4026999	3932708	94301	94292	99.92	4799556	5118729	1.96	1.84
ESM_3	1169864	1340983	scaffold_4	3932543	3761400	171120	171144	99.87	4799556	5118729	3.57	3.34
ESM_3	1346364	1509964	scaffold_4	3761405	3597760	163601	163646	99.89	4799556	5118729	3.41	3.20
ESM_3	1509968	1547639	scaffold_4	3597796	3560116	37672	37681	99.83	4799556	5118729	0.78	0.74
ESM_3	1547634	1580802	scaffold_4	3558263	3525081	33169	33183	99.80	4799556	5118729	0.69	0.65
ESM_3	1580801	1606650	scaffold_4	3523223	3497360	25850	25864	99.85	4799556	5118729	0.54	0.51
ESM_3	1606762	1629697	scaffold_4	3497358	3474423	22936	22936	99.99	4799556	5118729	0.48	0.45
ESM_3	1629711	1679774	scaffold_4	3474454	3424374	50064	50081	99.87	4799556	5118729	1.04	0.98
ESM_3	1679888	1815183	scaffold_4	3424398	3289121	135296	135278	99.69	4799556	5118729	2.82	2.64
ESM_3	1815237	2089085	scaffold_4	3289147	3015099	273849	274049	99.78	4799556	5118729	5.71	5.35
ESM_3	2089219	2195808	scaffold_4	3015099	2908468	106590	106632	99.83	4799556	5118729	2.22	2.08
ESM_3	2195805	2559567	scaffold_4	2908407	2544520	363763	363888	99.86	4799556	5118729	7.58	7.11
ESM_3	2578513	2585868	scaffold_4	2453042	2445687	7356	7356	96.82	4799556	5118729	0.15	0.14
ESM_3	2617825	2630132	scaffold_4	2391192	2378886	12308	12307	99.37	4799556	5118729	0.26	0.24
ESM_3	2630126	2639088	scaffold_4	2378577	2369615	8963	8963	99.23	4799556	5118729	0.19	0.18
ESM_3	2643327	2650802	scaffold_4	2327670	2320195	7476	7476	99.44	4799556	5118729	0.16	0.15
ESM_3	2650798	2659749	scaffold_4	2312539	2303603	8952	8937	99.12	4799556	5118729	0.19	0.17
ESM_3	2681228	2692666	scaffold_4	2301880	2290442	11439	11439	99.86	4799556	5118729	0.24	0.22
ESM_3	2697739	2737510	scaffold_4	2290447	2250694	39772	39754	99.91	4799556	5118729	0.83	0.78
ESM_3	2737520	2827985	scaffold_4	2250734	2160253	90466	90482	99.90	4799556	5118729	1.88	1.77
ESM_3	2807971	2951167	scaffold_4	2180250	2037062	143197	143189	99.87	4799556	5118729	2.98	2.80
ESM_3	2951163	3451338	scaffold_4	2036607	1536371	500176	500237	99.75	4799556	5118729	10.42	9.77
ESM_3	3451337	3491594	scaffold_4	1534514	1494220	40258	40295	99.55	4799556	5118729	0.84	0.79
ESM_3	3492229	3597710	scaffold_4	1491797	1386294	105482	105504	99.83	4799556	5118729	2.20	2.06
ESM_3	3600067	3808679	scaffold_4	1378515	1169883	208613	208633	99.85	4799556	5118729	4.35	4.08
ESM_3	3808612	3829402	scaffold_4	1169911	1149127	20791	20785	99.86	4799556	5118729	0.43	0.41
ESM_3	3829515	3854848	scaffold_4	1149161	1123858	25334	25304	99.78	4799556	5118729	0.53	0.49
ESM_3	3854846	3887058	scaffold_4	1109986	1077740	32213	32247	99.80	4799556	5118729	0.67	0.63
ESM_3	3893133	4006502	scaffold_4	1075096	961716	113370	113381	99.86	4799556	5118729	2.36	2.22
ESM_3	4006435	4162802	scaffold_4	961723	805350	156368	156374	99.81	4799556	5118729	3.26	3.05
ESM_3	4162794	4240591	scaffold_4	801787	723953	77798	77835	99.76	4799556	5118729	1.62	1.52
ESM_3	4240662	4254917	scaffold_4	723969	709732	14256	14238	99.02	4799556	5118729	0.30	0.28
ESM_3	4254016	4300442	scaffold_4	709202	662749	46427	46454	99.79	4799556	5118729	0.97	0.91
ESM_3	4300384	4361965	scaffold_4	662735	601137	61582	61599	99.89	4799556	5118729	1.28	1.20
ESM_3	4361965	4371866	scaffold_4	496886	487003	9902	9884	99.80	4799556	5118729	0.21	0.19
ESM_3	4371861	4523430	scaffold_4	479209	327623	151570	151587	99.94	4799556	5118729	3.16	2.96
ESM_3	4524935	4679532	scaffold_4	326219	171553	154598	154667	99.91	4799556	5118729	3.22	3.02
ESM_3	4679528	4756557	scaffold_4	171385	94286	77030	77100	99.82	4799556	5118729	1.60	1.51
ESM_4	25786	64628	scaffold_1	7299417	7260575	38843	38843	99.96	4077748	7437273	0.95	0.52
ESM_4	79924	235581	scaffold_1	7260581	7104887	155658	155695	99.88	4077748	7437273	3.82	2.09
ESM_4	235578	328860	scaffold_1	7102684	7009416	93283	93269	99.91	4077748	7437273	2.29	1.25
ESM_4	328865	346956	scaffold_1	7009454	6991316	18092	18139	99.70	4077748	7437273	0.44	0.24
ESM_4	346953	379216	scaffold_1	6991274	6959007	32264	32268	99.87	4077748	7437273	0.79	0.43
ESM_4	379245	394800	scaffold_1	6959043	6943450	15556	15594	99.69	4077748	7437273	0.38	0.21
ESM_4	394793	430165	scaffold_1	6934259	6898853	35373	35407	99.75	4077748	7437273	0.87	0.48
ESM_4	430135	456761	scaffold_1	6898925	6872303	26627	26623	99.79	4077748	7437273	0.65	0.36
ESM_4	456756	635839	scaffold_1	6870102	6690963	179084	179140	99.82	4077748	7437273	4.39	2.41
ESM_4	635818	660683	scaffold_1	6690944	6666070	24866	24875	99.77	4077748	7437273	0.61	0.33
ESM_4	660720	698904	scaffold_1	6666103	6627938	38185	38166	99.83	4077748	7437273	0.94	0.51
ESM_4	698869	779487	scaffold_1	6627935	6547316	80619	80620	99.93	4077748	7437273	1.98	1.08
ESM_4	759509	892837	scaffold_1	6567302	6433952	133329	133351	99.91	4077748	7437273	3.27	1.79
ESM_4	892836	1136337	scaffold_1	6432095	6188539	243502	243557	99.85	4077748	7437273	5.97	3.27
ESM_4	1144312	1151846	scaffold_1	6188543	6181009	7535	7535	99.97	4077748	7437273	0.18	0.10
ESM_4	1153703	1267484	scaffold_1	6181010	6067214	113782	113797	99.94	4077748	7437273	2.79	1.53
ESM_4	1267684	1508596	scaffold_1	6067213	5826350	240913	240864	99.84	4077748	7437273	5.91	3.24
ESM_4	1488618	1653888	scaffold_1	5846339	5681068	165271	165272	99.87	4077748	7437273	4.05	2.22
ESM_4	1653779	1818223	scaffold_1	5681096	5516613	164445	164484	99.89	4077748	7437273	4.03	2.21
ESM_4	1819930	2072020	scaffold_1	5514906	5262645	252091	252262	99.75	4077748	7437273	6.18	3.39
ESM_4	2072130	2154471	scaffold_1	5262645	5180277	82342	82369	99.82	4077748	7437273	2.02	1.11
ESM_4	2154555	2204897	scaffold_1	5180304	5129949	50343	50356	99.87	4077748	7437273	1.23	0.68
ESM_4	2204891	2242746	scaffold_1	5124871	5087013	37856	37859	99.73	4077748	7437273	0.93	0.51
ESM_4	2242742	2322792	scaffold_1	5079377	4999268	80051	80110	99.84	4077748	7437273	1.96	1.08
ESM_4	2324988	2622467	scaffold_1	4999276	4701806	297480	297471	99.86	4077748	7437273	7.30	4.00
ESM_4	2622460	2752903	scaffold_1	4701575	4570894	130444	130682	99.63	4077748	7437273	3.20	1.76
ESM_4	2733068	2755955	scaffold_1	4590886	4567815	22888	23072	99.07	4077748	7437273	0.56	0.31	Major Interscaffold Translocation ESM_4 → scaffold_1
ESM_4	2755951	3041238	scaffold_10	52810	338087	285288	285278	99.74	4077748	1293730	7.00	22.05	Major Interscaffold Translocation ESM_4 → scaffold_10
ESM_4	3041362	3236623	scaffold_10	338089	533336	195262	195248	99.89	4077748	1293730	4.79	15.09
ESM_4	3236615	3247208	scaffold_10	533263	543827	10594	10565	99.61	4077748	1293730	0.26	0.82
ESM_4	3247295	3272147	scaffold_10	543792	568636	24853	24845	99.78	4077748	1293730	0.61	1.92
ESM_4	3272121	3391381	scaffold_10	568571	687790	119261	119220	99.90	4077748	1293730	2.92	9.22
ESM_4	3572282	3579212	scaffold_10	829102	836032	6931	6931	99.97	4077748	1293730	0.17	0.54
ESM_4	3579244	3665361	scaffold_10	836003	922135	86118	86133	99.86	4077748	1293730	2.11	6.66
ESM_4	3655386	3702877	scaffold_10	912150	959694	47492	47545	99.76	4077748	1293730	1.16	3.68
ESM_4	3707989	3759481	scaffold_10	959694	1011185	51493	51492	99.91	4077748	1293730	1.26	3.98
ESM_4	3774660	3836459	scaffold_10	1011180	1072948	61800	61769	99.80	4077748	1293730	1.52	4.77
ESM_4	3836458	4011089	scaffold_10	1074805	1249484	174632	174680	99.78	4077748	1293730	4.28	13.50
ESM_4	4010232	4027456	scaffold_10	1248932	1266175	17225	17244	99.43	4077748	1293730	0.42	1.33
ESM_5	128590	145331	scaffold_7	200343	183610	16742	16734	99.76	3530110	3395974	0.47	0.49
ESM_5	153072	209930	scaffold_7	183614	126729	56859	56886	99.90	3530110	3395974	1.61	1.68
ESM_5	209922	311528	scaffold_7	118990	17401	101607	101590	99.88	3530110	3395974	2.88	2.99
ESM_5	361446	371351	scaffold_13	35627	25722	9906	9906	97.08	3530110	75849	0.28	13.06
ESM_5	411238	417311	scaffold_16	14697	20770	6074	6074	98.90	3530110	27391	0.17	22.18
ESM_5	417518	424138	scaffold_16	20769	27391	6621	6623	98.16	3530110	27391	0.19	24.18
ESM_5	425167	434683	scaffold_7	226653	236169	9517	9517	95.85	3530110	3395974	0.27	0.28
ESM_5	530278	936445	scaffold_7	258999	665146	406168	406148	99.86	3530110	3395974	11.51	11.96
ESM_5	926481	1004328	scaffold_7	655178	733068	77848	77891	99.81	3530110	3395974	2.21	2.29
ESM_5	1004321	1053110	scaffold_7	736632	785455	48790	48824	99.89	3530110	3395974	1.38	1.44	Major Interscaffold Translocation ESM_5 → scaffold_7
ESM_5	1053107	1097962	scaffold_5	2543833	2498955	44856	44879	99.90	3530110	4337670	1.27	1.03	Major Interscaffold Translocation ESM_5 → scaffold_5
ESM_5	1098120	1304558	scaffold_5	2498710	2292238	206439	206473	99.72	3530110	4337670	5.85	4.76
ESM_5	1304469	1372671	scaffold_5	2292253	2224017	68203	68237	99.90	3530110	4337670	1.93	1.57
ESM_5	1352694	1426274	scaffold_5	2244006	2170359	73581	73648	99.88	3530110	4337670	2.08	1.70
ESM_5	1426309	1551312	scaffold_5	2170360	2045365	125004	124996	99.86	3530110	4337670	3.54	2.88
ESM_5	1551307	1562136	scaffold_5	2024455	2013626	10830	10830	99.97	3530110	4337670	0.31	0.25
ESM_5	1562007	1580619	scaffold_5	2013625	1994941	18613	18685	99.39	3530110	4337670	0.53	0.43
ESM_5	1582824	1741097	scaffold_5	1994942	1836592	158274	158351	99.78	3530110	4337670	4.48	3.65
ESM_5	1743345	2067188	scaffold_5	1834342	1510411	323844	323932	99.80	3530110	4337670	9.17	7.47
ESM_5	2067312	2087567	scaffold_5	1510440	1490174	20256	20267	99.76	3530110	4337670	0.57	0.47
ESM_5	2087755	2177212	scaffold_5	1490178	1400715	89458	89464	99.91	3530110	4337670	2.53	2.06
ESM_5	2177250	2206219	scaffold_5	1400757	1371770	28970	28988	99.91	3530110	4337670	0.82	0.67
ESM_5	2206215	2213026	scaffold_5	1363793	1356982	6812	6812	100.00	3530110	4337670	0.19	0.16
ESM_5	2213022	2283050	scaffold_5	1305579	1235545	70029	70035	99.96	3530110	4337670	1.98	1.61
ESM_5	2283045	2370450	scaffold_5	1217058	1129626	87406	87433	99.90	3530110	4337670	2.48	2.02
ESM_5	2350461	2573523	scaffold_5	1149621	926458	223063	223164	99.84	3530110	4337670	6.32	5.14
ESM_5	2581568	2626030	scaffold_5	921771	877330	44463	44442	98.81	3530110	4337670	1.26	1.02
ESM_5	2634145	2707291	scaffold_5	874173	801064	73147	73110	99.87	3530110	4337670	2.07	1.69
ESM_5	2709495	2747605	scaffold_5	801066	763030	38111	38037	99.67	3530110	4337670	1.08	0.88
ESM_5	2747495	2757984	scaffold_5	763038	752523	10490	10516	99.71	3530110	4337670	0.30	0.24
ESM_5	2757948	2788588	scaffold_5	752522	721867	30641	30656	99.89	3530110	4337670	0.87	0.71
ESM_5	2768611	2788733	scaffold_5	741861	721723	20123	20139	99.86	3530110	4337670	0.57	0.46
ESM_5	2788826	2832108	scaffold_5	721760	678490	43283	43271	99.90	3530110	4337670	1.23	1.00
ESM_5	2812122	2892736	scaffold_5	698463	617886	80615	80578	99.88	3530110	4337670	2.28	1.86
ESM_5	2892805	2934784	scaffold_5	617915	575886	41980	42030	99.83	3530110	4337670	1.19	0.97
ESM_5	2934808	3211573	scaffold_5	575902	299095	276766	276808	99.90	3530110	4337670	7.84	6.38
ESM_5	3216918	3251370	scaffold_5	299100	264637	34453	34464	99.93	3530110	4337670	0.98	0.79
ESM_5	3231395	3306817	scaffold_5	284624	209217	75423	75408	99.92	3530110	4337670	2.14	1.74
ESM_5	3286830	3376704	scaffold_5	229189	139348	89875	89842	99.86	3530110	4337670	2.55	2.07
ESM_5	3381778	3436950	scaffold_5	139352	84155	55173	55198	99.88	3530110	4337670	1.56	1.27
ESM_5	3452140	3482157	scaffold_5	84145	54131	30018	30015	99.93	3530110	4337670	0.85	0.69
ESM_6	38461	185899	scaffold_6	3869764	3722314	147439	147451	99.90	3437609	3950794	4.29	3.73
ESM_6	185891	428011	scaffold_6	3718751	3476633	242121	242119	99.93	3437609	3950794	7.04	6.13
ESM_6	428044	665987	scaffold_6	3476661	3238631	237944	238031	99.88	3437609	3950794	6.92	6.02
ESM_6	665985	705877	scaffold_6	3236775	3196860	39893	39916	99.88	3437609	3950794	1.16	1.01
ESM_6	705920	756490	scaffold_6	3196875	3146395	50571	50481	99.77	3437609	3950794	1.47	1.28
ESM_6	763318	800238	scaffold_6	3139534	3102628	36921	36907	99.87	3437609	3950794	1.07	0.93
ESM_6	800237	1057802	scaffold_6	3102594	2844974	257566	257621	99.93	3437609	3950794	7.49	6.52
ESM_6	1061350	1071974	scaffold_6	2768876	2758252	10625	10625	98.50	3437609	3950794	0.31	0.27
ESM_6	1202067	1209849	scaffold_6	2744227	2736445	7783	7783	98.46	3437609	3950794	0.23	0.20
ESM_6	1276740	1283005	scaffold_6	2659405	2653140	6266	6266	97.99	3437609	3950794	0.18	0.16
ESM_6	1283001	1443453	scaffold_6	2642320	2481878	160453	160443	99.85	3437609	3950794	4.67	4.06
ESM_6	1446039	1515291	scaffold_6	2478922	2409633	69253	69290	99.27	3437609	3950794	2.01	1.75
ESM_6	1515548	1541264	scaffold_6	2409485	2383766	25717	25720	99.59	3437609	3950794	0.75	0.65
ESM_6	1543121	1775927	scaffold_6	2383767	2150857	232807	232911	99.87	3437609	3950794	6.77	5.90	Major Intrascaffold translocation ESM_6 → scaffold_6
ESM_6	1775920	1883961	scaffold_6	3350	111362	108042	108013	99.92	3437609	3950794	3.14	2.73	Major Intrascaffold translocation ESM_6 → scaffold_6
ESM_6	1886796	1992705	scaffold_6	113929	219921	105910	105993	99.80	3437609	3950794	3.08	2.68
ESM_6	1992700	2194087	scaffold_6	227022	428450	201388	201429	99.89	3437609	3950794	5.86	5.10
ESM_6	2194082	2203919	scaffold_6	435874	445751	9838	9878	99.57	3437609	3950794	0.29	0.25
ESM_6	2208998	2288915	scaffold_6	452550	532481	79918	79932	99.85	3437609	3950794	2.32	2.02
ESM_6	2288862	2297542	scaffold_6	532492	541162	8681	8671	99.85	3437609	3950794	0.25	0.22
ESM_6	2300313	2321907	scaffold_6	546635	568241	21595	21607	99.84	3437609	3950794	0.63	0.55
ESM_6	2323650	2329882	scaffold_6	579127	585340	6233	6214	99.41	3437609	3950794	0.18	0.16
ESM_6	2329446	2338466	scaffold_6	585165	594166	9021	9002	99.55	3437609	3950794	0.26	0.23
ESM_6	2338542	2347854	scaffold_6	594161	603452	9313	9292	99.40	3437609	3950794	0.27	0.24
ESM_6	2353278	2393779	scaffold_6	668290	627715	40502	40576	99.54	3437609	3950794	1.18	1.03
ESM_6	2404667	2415742	scaffold_6	616048	604973	11076	11076	99.72	3437609	3950794	0.32	0.28
ESM_6	2416906	2452892	scaffold_6	668285	704265	35987	35981	99.81	3437609	3950794	1.05	0.91
ESM_6	2452891	2606817	scaffold_6	706107	860062	153927	153956	99.82	3437609	3950794	4.48	3.90
ESM_6	2606893	2677994	scaffold_6	860039	931210	71102	71172	99.85	3437609	3950794	2.07	1.80
ESM_6	2677990	2723098	scaffold_6	931444	976526	45109	45083	99.88	3437609	3950794	1.31	1.14
ESM_6	2723097	2745977	scaffold_6	978383	1001247	22881	22865	99.71	3437609	3950794	0.67	0.58
ESM_6	2814061	2833002	scaffold_6	1005370	1024345	18942	18976	99.65	3437609	3950794	0.55	0.48
ESM_6	2833055	2915709	scaffold_6	1024319	1106998	82655	82680	99.88	3437609	3950794	2.40	2.09
ESM_6	2915708	2958399	scaffold_6	1109202	1151888	42692	42687	99.95	3437609	3950794	1.24	1.08
ESM_6	2958394	3019870	scaffold_6	1159862	1221385	61477	61524	99.86	3437609	3950794	1.79	1.56
ESM_6	3019864	3036299	scaffold_6	1223237	1239672	16436	16436	99.59	3437609	3950794	0.48	0.42
ESM_6	3035300	3072174	scaffold_6	1240266	1277138	36875	36873	99.53	3437609	3950794	1.07	0.93
ESM_6	3072232	3209274	scaffold_6	1277103	1414190	137043	137088	99.85	3437609	3950794	3.99	3.47
ESM_6	3189286	3249058	scaffold_6	1394212	1453963	59773	59752	99.89	3437609	3950794	1.74	1.51
ESM_6	3249056	3282877	scaffold_6	1455819	1489641	33822	33823	99.90	3437609	3950794	0.98	0.86
ESM_6	3287011	3317609	scaffold_6	1493700	1524274	30599	30575	99.91	3437609	3950794	0.89	0.77
ESM_6	3297612	3379649	scaffold_6	1504301	1586318	82038	82018	99.85	3437609	3950794	2.39	2.08
ESM_6	3379647	3386834	scaffold_6	1588522	1595714	7188	7193	99.43	3437609	3950794	0.21	0.18
ESM_6	3392770	3397877	scaffold_6	1598530	1603635	5108	5106	99.45	3437609	3950794	0.15	0.13
ESM_6	3399733	3405758	scaffold_6	1603633	1609658	6026	6026	99.88	3437609	3950794	0.18	0.15
ESM_7	1595	7208	scaffold_1	4482923	4488473	5614	5551	96.40	2891089	7437273	0.19	0.07
ESM_7	7195	14644	scaffold_1	4488544	4495994	7450	7451	98.64	2891089	7437273	0.26	0.10
ESM_7	39836	70918	scaffold_5	4313872	4282767	31083	31106	99.91	2891089	4337670	1.08	0.72
ESM_7	70913	276393	scaffold_5	4277694	4072223	205481	205472	99.82	2891089	4337670	7.11	4.74
ESM_7	276492	323205	scaffold_5	4072247	4025576	46714	46672	99.51	2891089	4337670	1.62	1.08
ESM_7	324330	354509	scaffold_5	4025303	3995053	30180	30251	99.67	2891089	4337670	1.04	0.70
ESM_7	391513	465429	scaffold_5	3995058	3921183	73917	73876	99.67	2891089	4337670	2.56	1.70
ESM_7	465438	588700	scaffold_5	3921228	3797950	123263	123279	99.90	2891089	4337670	4.26	2.84
ESM_7	568687	606253	scaffold_5	3817949	3780397	37567	37553	99.94	2891089	4337670	1.30	0.87
ESM_7	606252	732720	scaffold_5	3778192	3651641	126469	126552	99.82	2891089	4337670	4.37	2.92
ESM_7	734573	894474	scaffold_5	3651646	3491755	159902	159892	99.85	2891089	4337670	5.53	3.69
ESM_7	894508	994657	scaffold_5	3491756	3391546	100150	100211	99.80	2891089	4337670	3.46	2.31
ESM_7	994795	1032068	scaffold_5	3391547	3354277	37274	37271	99.93	2891089	4337670	1.29	0.86
ESM_7	1032112	1043922	scaffold_5	3354296	3342486	11811	11811	99.99	2891089	4337670	0.41	0.27	Major Interscaffold Translocation ESM_7 → scaffold_5
ESM_7	1043921	1118430	scaffold_2	3473810	3399285	74510	74526	99.88	2891089	5527719	2.58	1.35	Major Interscaffold Translocation ESM_7 → scaffold_2
ESM_7	1118467	1396150	scaffold_2	3399315	3121552	277684	277764	99.81	2891089	5527719	9.60	5.02
ESM_7	1396146	1415359	scaffold_2	3114121	3094909	19214	19213	99.95	2891089	5527719	0.66	0.35
ESM_7	1415351	1742493	scaffold_2	3094853	2767511	327143	327343	99.79	2891089	5527719	11.32	5.92
ESM_7	1722528	1918259	scaffold_2	2787507	2591598	195732	195910	99.83	2891089	5527719	6.77	3.54
ESM_7	1918289	2030753	scaffold_2	2591604	2479186	112465	112419	99.72	2891089	5527719	3.89	2.03
ESM_7	2030855	2073106	scaffold_2	2479200	2436947	42252	42254	99.87	2891089	5527719	1.46	0.76
ESM_7	2073239	2258398	scaffold_2	2436946	2251709	185160	185238	99.71	2891089	5527719	6.40	3.35
ESM_7	2258411	2277540	scaffold_2	2251734	2232596	19130	19139	99.69	2891089	5527719	0.66	0.35
ESM_7	2277539	2294698	scaffold_2	2232560	2215428	17160	17133	99.74	2891089	5527719	0.59	0.31
ESM_7	2294699	2302674	scaffold_3	3329809	3321836	7976	7974	96.22	2891089	5282195	0.28	0.15
ESM_7	2302674	2331210	scaffold_2	2215433	2186896	28537	28538	99.93	2891089	5527719	0.99	0.52
ESM_7	2331358	2431369	scaffold_2	2186890	2086924	100012	99967	99.83	2891089	5527719	3.46	1.81
ESM_7	2431366	2482920	scaffold_2	2086891	2035306	51555	51586	99.81	2891089	5527719	1.78	0.93
ESM_7	2486484	2498245	scaffold_2	2035313	2023532	11762	11782	99.69	2891089	5527719	0.41	0.21
ESM_7	2499282	2514910	scaffold_2	2016123	2000519	15629	15605	99.78	2891089	5527719	0.54	0.28
ESM_7	2514918	2583625	scaffold_2	2000645	1931875	68708	68771	99.64	2891089	5527719	2.38	1.24
ESM_7	2583657	2592940	scaffold_2	1931879	1922597	9284	9283	99.91	2891089	5527719	0.32	0.17
ESM_7	2592939	2637970	scaffold_2	1920739	1875738	45032	45002	99.28	2891089	5527719	1.56	0.81
ESM_7	2643537	2670275	scaffold_2	1872876	1846132	26739	26745	99.81	2891089	5527719	0.92	0.48
ESM_7	2670663	2690386	scaffold_2	1846138	1826427	19724	19712	99.06	2891089	5527719	0.68	0.36
ESM_7	2694810	2708147	scaffold_2	1820208	1806874	13338	13335	99.63	2891089	5527719	0.46	0.24
ESM_7	2720865	2729938	scaffold_2	1792629	1783609	9074	9021	98.12	2891089	5527719	0.31	0.16
ESM_7	2729960	2751190	scaffold_2	1783816	1762549	21231	21268	97.96	2891089	5527719	0.73	0.38
ESM_7	2755984	2801795	scaffold_2	1762603	1716783	45812	45821	98.58	2891089	5527719	1.58	0.83
ESM_7	2806869	2828967	scaffold_2	1716787	1694681	22099	22107	99.93	2891089	5527719	0.76	0.40
ESM_7	2836381	2864133	scaffold_2	1606484	1578732	27753	27753	96.83	2891089	5527719	0.96	0.50
ESM_7	2864129	2872792	scaffold_2	1558984	1550322	8664	8663	97.51	2891089	5527719	0.30	0.16
ESM_7	2880566	2891089	scaffold_2	1550326	1539889	10524	10438	98.72	2891089	5527719	0.36	0.19
ESM_8	45132	92836	scaffold_9	2855851	2808132	47705	47720	99.87	2852026	2924153	1.67	1.63
ESM_8	92945	324005	scaffold_9	2808130	2577126	231061	231005	99.84	2852026	2924153	8.10	7.90
ESM_8	324044	355184	scaffold_9	2577160	2546029	31141	31132	99.75	2852026	2924153	1.09	1.06
ESM_8	355239	373428	scaffold_9	2546030	2527830	18190	18201	99.84	2852026	2924153	0.64	0.62
ESM_8	373490	849583	scaffold_9	2527844	2051537	476094	476308	99.84	2852026	2924153	16.69	16.29
ESM_8	849532	925550	scaffold_9	2051540	1975560	76019	75981	99.93	2852026	2924153	2.67	2.60
ESM_8	925549	1101791	scaffold_9	1973703	1797451	176243	176253	99.92	2852026	2924153	6.18	6.03
ESM_8	1101832	1200295	scaffold_9	1797474	1699022	98464	98453	99.83	2852026	2924153	3.45	3.37
ESM_8	1200296	1396108	scaffold_9	1699081	1503194	195813	195888	99.85	2852026	2924153	6.87	6.70
ESM_8	1376141	1426471	scaffold_9	1523179	1472831	50331	50349	99.90	2852026	2924153	1.76	1.72
ESM_8	1426497	1829032	scaffold_9	1472862	1070130	402536	402733	99.83	2852026	2924153	14.11	13.77
ESM_8	1829022	1837903	scaffold_9	1070098	1061222	8882	8877	99.84	2852026	2924153	0.31	0.30
ESM_8	1837962	1854159	scaffold_9	1061248	1045025	16198	16224	99.64	2852026	2924153	0.57	0.55
ESM_8	1854213	1975279	scaffold_9	1045088	924057	121067	121032	99.76	2852026	2924153	4.24	4.14
ESM_8	1975277	2178212	scaffold_9	894670	691821	202936	202850	99.80	2852026	2924153	7.12	6.94
ESM_8	2178348	2327466	scaffold_9	691849	542705	149119	149145	99.83	2852026	2924153	5.23	5.10
ESM_8	2327465	2423310	scaffold_9	542669	446735	95846	95935	99.83	2852026	2924153	3.36	3.28
ESM_8	2431285	2463525	scaffold_9	446739	414503	32241	32237	99.96	2852026	2924153	1.13	1.10
ESM_8	2467089	2604358	scaffold_9	414510	277275	137270	137236	99.88	2852026	2924153	4.81	4.69
ESM_8	2584363	2619410	scaffold_9	297261	262193	35048	35069	99.83	2852026	2924153	1.23	1.20
ESM_8	2619402	2662862	scaffold_9	262160	218722	43461	43439	99.85	2852026	2924153	1.52	1.49
ESM_8	2665839	2755486	scaffold_9	215756	126091	89648	89666	99.92	2852026	2924153	3.14	3.07
ESM_8	2755482	2787553	scaffold_9	120668	88597	32072	32072	99.97	2852026	2924153	1.12	1.10
ESM_8	2787521	2816123	scaffold_9	88587	59953	28603	28635	99.88	2852026	2924153	1.00	0.98
ESM_8	2819687	2826427	scaffold_9	59960	53219	6741	6742	99.50	2852026	2924153	0.24	0.23
ESM_9	1	5533	scaffold_8	401902	407431	5533	5530	99.58	2847726	3250737	0.19	0.17
ESM_9	128835	464670	scaffold_8	574992	910928	335836	335937	99.81	2847726	3250737	11.79	10.33
ESM_9	464669	494116	scaffold_8	912785	942247	29448	29463	99.88	2847726	3250737	1.03	0.91
ESM_9	494144	639630	scaffold_8	942231	1087651	145487	145421	99.75	2847726	3250737	5.11	4.47
ESM_9	638631	679831	scaffold_8	1086652	1127910	41201	41259	99.73	2847726	3250737	1.45	1.27
ESM_9	681688	694222	scaffold_8	1127909	1140442	12535	12534	99.96	2847726	3250737	0.44	0.39
ESM_9	694162	912002	scaffold_8	1140422	1358299	217841	217878	99.88	2847726	3250737	7.65	6.70
ESM_9	911960	945187	scaffold_8	1358299	1391554	33228	33256	99.77	2847726	3250737	1.17	1.02
ESM_9	945189	1034372	scaffold_8	1391511	1480657	89184	89147	99.88	2847726	3250737	3.13	2.74
ESM_9	1014364	1179173	scaffold_8	1460677	1625528	164810	164852	99.87	2847726	3250737	5.79	5.07
ESM_9	1179167	1185422	scaffold_8	1630908	1637164	6256	6257	99.95	2847726	3250737	0.22	0.19
ESM_9	1185422	1316597	scaffold_8	1637252	1768398	131176	131147	99.79	2847726	3250737	4.61	4.03
ESM_9	1325847	1381066	scaffold_8	1768398	1823623	55220	55226	99.90	2847726	3250737	1.94	1.70
ESM_9	1381061	1468421	scaffold_8	1823768	1911162	87361	87395	99.93	2847726	3250737	3.07	2.69
ESM_9	1468416	1501533	scaffold_8	1930205	1963338	33118	33134	99.92	2847726	3250737	1.16	1.02
ESM_9	1501695	1587762	scaffold_8	1963337	2049402	86068	86066	99.92	2847726	3250737	3.02	2.65
ESM_9	1587919	1709168	scaffold_8	2049380	2170668	121250	121289	99.89	2847726	3250737	4.26	3.73
ESM_9	1709163	1773545	scaffold_8	2182833	2247180	64383	64348	99.85	2847726	3250737	2.26	1.98
ESM_9	1773514	1806803	scaffold_8	2247223	2280496	33290	33274	99.86	2847726	3250737	1.17	1.02
ESM_9	1806802	1994314	scaffold_8	2282700	2470238	187513	187539	99.88	2847726	3250737	6.58	5.77
ESM_9	1994315	2061206	scaffold_8	2470199	2537006	66892	66808	99.74	2847726	3250737	2.35	2.06
ESM_9	2061115	2090597	scaffold_8	2536987	2566480	29483	29494	99.86	2847726	3250737	1.04	0.91
ESM_9	2093972	2315263	scaffold_8	2569894	2791396	221292	221503	99.79	2847726	3250737	7.77	6.81
ESM_9	2317120	2411591	scaffold_8	2791394	2885877	94472	94484	99.22	2847726	3250737	3.32	2.91
ESM_9	2411408	2569384	scaffold_8	2885757	3043781	157977	158025	99.91	2847726	3250737	5.55	4.86
ESM_9	2569421	2695661	scaffold_8	3043780	3170105	126241	126326	99.84	2847726	3250737	4.43	3.89
ESM_9	2675663	2734088	scaffold_8	3150121	3208513	58426	58393	99.89	2847726	3250737	2.05	1.80
